# Epigenetic Memory of COVID-19 in Innate Immune Cells and Their Progenitors

**DOI:** 10.1101/2022.02.09.479588

**Authors:** Jin-Gyu Cheong, Arjun Ravishankar, Siddhartha Sharma, Christopher N. Parkhurst, Djamel Nehar-Belaid, Sai Ma, Lucinda Paddock, Benoit Fatou, Onur Karakaslar, Asa Thibodeau, Michael J. Bale, Vinay K. Kartha, Jim K Yee, Minh Yen Mays, Louise Leyre, Alexia Martinez de Paz, Andrew W. Daman, Sergio Alvarez Mullett, Lexi Robbins, Elyse LaFond, Karissa Weidman, Sabrina Racine-Brzostek, He S. Yang, David Price, Brad Jones, Edward J. Schenck, Robert J. Kaner, Amy Chadburn, Zhen Zhao, Hanno Steen, Virginia Pascual, Jason Buenrostro, Rachel E. Niec, Lindsay Lief, Duygu Ucar, Steven Z. Josefowicz

## Abstract

Severe coronavirus disease 2019 (COVID-19) is characterized by systemic inflammation and can result in protracted symptoms. Robust systemic inflammation may trigger persistent changes in hematopoietic cells and innate immune memory through epigenetic mechanisms. We reveal that rare circulating hematopoietic stem and progenitor cells (HSPC), enriched from human blood, match the diversity of HSPC in bone marrow, enabling investigation of hematopoiesis and HSPC epigenomics. Following COVID-19, HSPC retain epigenomic alterations that are conveyed, through differentiation, to progeny innate immune cells. Epigenomic changes vary with disease severity, persist for months to a year, and are associated with increased myeloid cell differentiation and inflammatory or antiviral programs. Epigenetic reprogramming of HSPC may underly altered immune function following infection and be broadly relevant, especially for millions of COVID-19 survivors.

**One Sentence Summary:** Transcriptomic and epigenomic analysis of blood reveal sustained changes in hematopoiesis and innate immunity after COVID-19.

**Graphical Abstract:** 
