## Supplemental Table 1 for "Epigenetic Memory of COVID-19 in Innate Immune Cells and Their Progenitors"

### Sheet: All samples
Number	Sample ID	Sample_ID_master		Group	Hashed	Status	Plasma Ab	Plasma MS	Plasma cytokine (luminex)	Flow cytometry	CD14 bulk	CD34 bulk	Single cell	Age	Sex	Comorbidities	Race/Ethnicity (0=White, 1=Black, 2=Asian, 3=Other, 4=Not specified)	BMI
1	JCov1	SCOV-1				Severe
2	JCov2	SCOV-2				Severe								64	F	HTN, DM2	Asian	26.17
3	JCov3	SCOV-3		S:2-4mo		Severe	Yes	Yes	Yes					34	M	obesity	White	45.8
4	JCov4	SCOV-4		S:2-4mo, S:4-12mo		Severe. 5 from ICU, 30ml from post-ICU clinic	Yes	Yes	Yes	Yes				51	M	prediabetes	Hispanic	29.1
5	JCov5	SCOV-5		S:4-12mo	Yes	Severe. 5 from ICU, 30ml from post-ICU clinic	Yes	Yes	Yes	Yes			Multiome	66	M	HTN, DM2, prior CVA	Declined	25.5
6	JCov6	SCOV-6				Severe
7	JCov7	SCOV-7				Severe
8	JCov8	SCOV-8				Severe
9	JCov9	SCOV-9				Severe
10	JCov10	SCOV-10				Severe
11	JCov11	SCOV-11				Severe
12	JCov12	SCOV-12				Severe
13	JCov13	SCOV-13		S:2-4mo		Severe	Yes	Yes						53	F	H. pylori, fibroids s/p TAH		28.52
14	JCov14	SCOV-14				Severe
15	JCov15	SCOV-15		S:2-4mo		Severe	Yes	Yes						72	M	HTN, HLD, subdural hemorrhage, aortic aneurysm		27.32
16	JCov16	SCOV-16				Severe
17	JCov17	SCOV-17				Severe
18	JCov18	SCOV-18		S:2-4mo		Severe	Yes	Yes	Yes	Yes	Yes	No		68	M	obseity, OSA, HTN, HLD	White	38
19	JCov19	SCOV-19		S:2-4mo		Severe. 6 tubes thawed on 5/22	Yes	Yes	Yes	Yes	Yes	No		51	M	COPD, OSA, obesity, DM2	White	42.6
20	JCov20	SCOV-20		S:2-4mo		Severe. 6 tubes thawed on 5/22	Yes	Yes	Yes	Yes	Yes	No		56	M	HTN, obesity	White	37.6
21	JCov21	SCOV-21		S:2-4mo		Severe	Yes	Yes	Yes	Yes			Multiome	65	M	HTN, HLD, DM2	2	23.7
22	JCov22	SCOV-22				Severe
23	JCov23	SCOV-23				Severe
24	JCov24	SCOV-24				Severe. 3 tubes from post ICU clinic on 8/26/20, labelled JCov111								58	M	HTN, Protein C deficiency		25.37
25	JCov25	SCOV-25				Severe
26	JCov26	SCOV-26		S:2-4mo		Severe. 6 tubes thawed on 5/22	Yes	Yes	Yes	Yes	Yes	Yes		45	M	HIV	Not Specified	25.6
27	JCov27	SCOV-27				Severe
28	JCov28	SCOV-28		S:2-4mo		Severe. 6 tubes thawed on 5/22	Yes	Yes	Yes	Yes				91	F	asplenia	White	26.3
29	JCov29	SCOV-29				Severe
30	JCov30	SCOV-30				Severe
31	JCov31	SCOV-31		S:2-4mo		Severe. Thawed on 6/10. Half re-frozen. See masterchart	Yes	Yes	Yes	Yes	Yes	Yes	ATAC	51	M	obesity, HTN	0	37.1
32	JCov32	SCOV-32				Severe								72	M	Afib, HTN, Asthma	White
33	JCov33	SCOV-33		S:2-4mo		Severe	Yes	Yes	Yes					70	M	HTN, DM2, prior CVA	3	22
34	JCov34	SCOV-34				Severe
35	JCov35	SCOV-35		S:2-4mo, S:4-12mo	Yes	Severe. 17 from ICU, 3 tubes from post ICU clinic on 8/26/20 (JCov35-18)	Yes	Yes	Yes	Yes	Yes	Yes	Multiome	46	M	obesity, asthma	Puerto Rican	36.02
36	JCov36	SCOV-36				Severe
37	JCov37	SCOV-37		S:4-12mo		Severe. 2 from pathology (not used), 3 tubes from Post-ICU clinic (used)	Yes	Yes	Yes	Yes				45	M	None	Hispanic	25.48
38	JCov38	SCOV-38				Severe
39	JCov39	SCOV-39		S:2-4mo		Severe	Yes	Yes	Yes	Yes				36	F	HLH, prior MAC	3	21.7
40	JCov40	SCOV-40		S:2-4mo		Severe. Half cells re-frozen	Yes	Yes	Yes	Yes	Yes	No		48	M	CP, DM2, HTN, CKD	0	34.4
41	JCov41	SCOV-41				Severe
42	JCov42	SCOV-42		S:2-4mo, S:4-12mo		Severe	Yes	Yes	Yes	Yes			Multiome	37	M	none	4	29
43	JCov43	SCOV-43				Severe
44	JCov44	SCOV-44		S:2-4mo		Severe	Yes	Yes	Yes					52	M	none	Hispanic	21.47
45	JCov45	SCOV-45		S:2-4mo		Severe	Yes	Yes	Yes					67	M	ESRD s/p RT, HTN, DM2	0	35.1
46	JCov46	SCOV-46		S:2-4mo		Severe	Yes	Yes	Yes	Yes	Yes	No		68	M	HTN, HLD, DM2, CAD	Dominican/Hispanic	27.7
47	JCov47	SCOV-47		S:2-4mo		Severe	Yes	Yes		Yes				75	M	CLL (untreated)		25.75
48	JCov48	SCOV-48				Severe
49	JCov49	SCOV-49	ABNORMAL!! OFEV, Lung transplant guy	S:2-4mo, S:4-12mo		Severe. Thawed on 6/10. Half re-frozen. 3 tubes from Post-ICU clinic	Yes	Yes	Yes	Yes	Yes	Yes	Multiome	63	M	HTN, DM2	Hispanic	36.5
50	JCov50	SCOV-50				Severe
51	JCov51	SCOV-51		S:2-4mo		Severe. Half re-frozen	Yes	Yes	Yes	Yes	Yes	Yes		65	M	HTN, HLD, GERD, gout	2	22.9
52	JCov52	SCOV-52		S:2-4mo		Severe	Yes	Yes	Yes	Yes			Multiome	68	F	HTN	1	21.7
53	JCov53	SCOV-53		S:2-4mo		Severe	Yes	Yes		Yes	Yes	Yes		49	M	HTN, HLD, Asthma, OSA		30.71
54	JCov54	SCOV-54				Severe
55	JCov55	SCOV-55				Severe
56	JCov56	SCOV-56		S:4-12mo		Severe. 8 from ICU, 30ml from follow up (1/25/21)	Yes		Yes	Yes			Multiome	71	M	HTN, BPH	Hispanic	29
57	JCov57	SCOV-57				Severe								67	M	HTN, DM2, asthma, CKD IV	Hispanic	20.21
58	JCov58	SCOV-58		S:2-4mo		Severe. 3/8 unusable	Yes	Yes						85	M	HIV, Hepatitis B (s/p liver transplant), multiple thromboses		24.03
59	JCov59	SCOV-59		S:2-4mo, S:4-12mo		Severe. 8 from ICU, 30ml from follow up (1/29/21)	Yes	Yes	Yes					42	F	sickle cell disease, bilateral hip avascular necrosis, autoimmune hemolytic anemia		22.46
60	JCov60	SCOV-60		S:4-12mo		Severe. 5 from ICU, 30ml from post-ICU clinic	Yes	Yes	Yes	Yes			Multiome	44	M	None	Hispanic	34.14
61	JCov61	SCOV-61		S:4-12mo		Post-ICU clinic patient. One sample sequenced	Yes			Yes				35	F	polydipsia		17.16
62	JCov62	SCOV-62				Severe
63	JCov63	SCOV-63				Severe
64	JCov64	SCOV-64				Severe								61	F	HTN, type 2 DM, hypothyroidism, and remote CVA	Hispanic	25.83
65	JCov65	SCOV-65				Severe								90	F	morbid obesity, HFpEF	Declined	44.17
66	JCov66	SCOV-66				Severe. Now deceased								76	F	AML, s/p aza/venetoclax w/ complete remission on bone marrow biopsy (4/1).	White
67	JCov67	SCOV-67		S:2-4mo		Severe	Yes	Yes	Yes	Yes	Yes	No		45	M	DM2	Hispanic	27.2
68	JCov68	SCOV-68		S:2-4mo		Severe	Yes	Yes	Yes					67	M	HTN, HLD, DM2	Hispanic
69	JCov69	SCOV-69		S:2-4mo, S:4-12mo		Severe. 7 from ICU, 30ml from post-ICU clinic	Yes	Yes	Yes	Yes			Multiome	43	M	None	Hispanic
70	JCov70	SCOV-70		S:2-4mo		Severe	Yes	Yes	Yes					70	M	DM2	White	22.71
71	JCov71	SCOV-71				Severe								79	M	None	White	22.15
72	JCov72	SCOV-72		S:4-12mo	Yes	Severe. 3 from ICU, 30ml from post-ICU clinic twice	Yes	Yes	Yes	Yes			Multiome	63	F	HTN, HLD, hypothyroidism		28.53
73	JCov73	SCOV-73				Severe
74	JCov74	SCOV-74		S:4-12mo		Severe. 4 from ICU, 30ml from post-ICU clinic	Yes	Yes	Yes	Yes				78	M	Prostate cancer s/p RT, metastatic tesitcular cancer s/p chemo, Crohn's disease, A fib		23.5
75	JCov75	SCOV-75				Severe								89	M	HTN, prostate ca (zytiga), possible hx of Crohn's on mesalamine	White	27.12
76	JCov76	SCOV-76				Severe
77	JCov77	MCOV-1		M:2-4mo, M:4-12mo		Mild. Sequenced. Follow up draw on 8/26/20	Yes	Yes	Yes	Yes	Yes	Yes		42	F	None	White
78	JCov78	MCOV-2		M:2-4mo, M:4-12mo		Mild. Sequenced. Follow up draw on 8/26/20	Yes	Yes	Yes	Yes	Yes	Yes		17	M	None	White
79	JCov79	MCOV-3		M:2-4mo, M:4-12mo		Mild. Sequenced. Follow up draw on 8/26/20	Yes	Yes	Yes	Yes	Yes	Yes		34	F	None	Hispanic
80	JCov80	SCOV-77				Severe
81	JCov81	SCOV-78		S:2-4mo		Severe	Yes	Yes						63	F	HTN, COPD, Rhemuatoid arthritis
82	JCov82	SCOV-79				Severe
83	JCov83	NonCOV-1		NonCov		non-Covid ICU control	Yes	Yes	Yes	Yes				21	M	Cerebral Palsy, Epilepsy (Lennox Gastaut Syndrome), Scoliosis, restrictive lung dx, asthma, OSA, chronic osteomyelitis	1	11.8
84	JCov84	NonCOV-2				non-Covid ICU control
85	JCov85	NonCOV-3		NonCov		non-Covid ICU control	Yes	Yes	Yes	Yes	Yes	No		69	M	Hep C, Cirrhosis, HFpEF	0	24
86	JCov86	NonCOV-4		NonCov		non-Covid ICU control	Yes	Yes	Yes	Yes				64	F	DM2, HTN, HLD	2	21.4
87	JCov87	NonCOV-5				non-Covid ICU control
88	JCov88	MCOV-4		M:2-4mo, M:4-12mo		Mild recovered	Yes	Yes	Yes	Yes				35	F	None	White	22.7
89	JCov89	SCOV-80				Post-ICU. Pt has CLL etc. Use with caution
90	JCov90	SCOV-81		S:2-4mo	Yes	Post-ICU				Yes			Multiome	75	M	Obesity	Hispanic	31.97
91	JCov91	MCOV-5				Mild recovered	Yes	Yes	Yes					35	F	None	Declined	26.4
92	JCov92	MCOV-6		M:2-4mo		Mild recovered	Yes	Yes	Yes	Yes			Multiome	72	F	HTN, HLD	White	31.9
93	JCov93	MCOV-7		M:2-4mo		Mild recovered	Yes	Yes	Yes	Yes			Multiome	68	M	DM, Sarcoidosis	Declined	27.5
94	JCov94	MCOV-8		M:2-4mo		Mild recovered (covid in April)	Yes	Yes	Yes	Yes	Yes	No		48	F	Allergies	Declined	21.6
95	JCov95	MCOV-9		M:2-4mo		Mild recovered (covid in April)	Yes	Yes	Yes	Yes				61	F	HLD, allergies, "bronchitis"	White	24.1
96	JCov96	MCOV-10				Probably covid, but no Ab. See chart								52	F	HTN, HLD, DM2	White	36.6
97	JCov97	MCOV-11		M:2-4mo		Mild recovered	Yes	Yes	Yes	Yes				76	F	HTN, HLD, COPD	OTHER COMBINATIONS NOT DESCRIBED	24.8
98	JCov98	MCOV-12				Mild recovered (covid in April)	Yes	Yes	Yes					28	F	obesity, asthma	Declined	38.3
99	JCov99	MCOV-13				Mild recovered	Yes	Yes	Yes						M
100	JCov100	MCOV-14				Mild recovered	Yes	Yes	Yes					63	M	Asthma, allergies		23.96
101	JCov101	MCOV-15		M:2-4mo, M:4-12mo		Mild recovered	Yes	Yes	Yes	Yes			Multiome	42	M	Doxycycline	Caucasian	35
102	JCov102	NonCOV-6		NonCov		Non-covid ICU	Yes	Yes	Yes	Yes				56	M	Alcohol abuse with necrotizing pancreatitis, HTN	Declined	26.8
103	JCov103	NonCOV-7		NonCov		Non-covid ICU	Yes	Yes	Yes	Yes	Yes	No		55	F	Asthma, Parkinson's, HLD, hypotension, hypothyroidism (hashimoto)	White	17.5
104	JCov104	NonCOV-8		NonCov		Non-covid ICU	Yes	Yes		Yes	Yes	No		63	M	HTN, HLD, Anxiety	Declined	21.4
105	JCov105	NonCOV-9				Non-covid ICU. Contaminated (one drop blood fell into this sample)	Yes	Yes						41	F	obesity, DM, HTLV-1 associated Acute Tcell Leukemia	Black	42.8
106	JCov106	NonCOV-10		NonCov		Non-covid ICU. JCov120 is the same guy	Yes	Yes	Yes	Yes	Yes	No		68	M	CHF, DM, CAD with MI in 2016, COPD and obstructive sleep apnea	White	36.57
107	JCov107	NonCOV-11		NonCov		Non-covid ICU	Yes	Yes	Yes	Yes				71	F	OSA, COPD, liver cirrhosis	Hispanic	Morbidly obese
108	JCov108	SCOV-82		S:4-12mo		Post-ICU. This sample was originially labeled ICU control	Yes	Yes	Yes	Yes	No	Yes		40	M	Thyroid cancer s/p resection	Hispanic	29.76
109	JCov109	SCOV-83		S:4-12mo		Post-ICU	Yes	Yes	Yes	Yes				50	F	Obesity, iron deficiency anemia	Hispanic	26.5
110	JCov110	SCOV-84		S:4-12mo		Post-ICU	Yes	Yes	Yes	Yes			Multiome	66	M	Mild intermittent asthma	Hispanic	22.6
111	JCov111	SCOV-85		S:4-12mo		Post-ICU (Should be JCov24-5. Tubes are labelled JCov111)	Yes	Yes	Yes	Yes			Multiome	58	M	HTN, Protein C deficiency	Declined	25.37
112	JCov112	MCOV-16		M:2-4mo		Mild from clinic. Covid in march, Ab positive	Yes	Yes	Yes					41	F	Asthma, OSA, obesity		39.22
113	JCov113	SCOV-86		S:4-12mo		Post-ICU Clinic	Yes	Yes	Yes	Yes				91	F	HTN, DVT, A fib, Aortic dissection	Asian	23.03
114	JCov114	NonCOV-12	ABNORMAL!! COVID AB POSITIVE	NonCov		Non-covid ICU	Yes	Yes	Yes				Multiome	32	M	Alcoholic Hepatitis, Portal HTN, Esophageal varices	White	26.32
115	JCov115	NonCOV-13		NonCov		Non-covid ICU	Yes	Yes	Yes	Yes			Multiome	64	F	HTN, HLD, hypothyroidism, alcoholic cirrhosis	White	25.24
116	JCov116	SCOV-87		S:4-12mo	Yes	Post-ICU clinic	Yes	Yes	Yes	Yes			Multiome	69	M	Asthma, HTN, OSA	Declined	25.09
117	JCov117	NonCOV-14		NonCov		Non-covid ICU	Yes	Yes	Yes	Yes			Multiome	73	F	Hypothyroidism, obesity, breast cancer s/p chemo, RT	White	33.1
118	JCov118	NonCOV-15		NonCov		Non-covid ICU	Yes	Yes	Yes	Yes				47	M	Alcoholic cirrhosis, PVT	Hispanic	26.33
119	JCov119	NonCOV-16		NonCov		Non-covid ICU	Yes	Yes	Yes	Yes			Multiome	65	F	Dermatomyositis, Afib	Declined	24.39
120	JCov120	NonCOV-17				Non-covid ICU. JCov106 is same guy	Yes	Yes	Yes					68	M	CHF, DM, CAD with MI in 2016, COPD and obstructive sleep apnea	White	36.57
121	JCov121	NonCOV-18				Non-covid ICU. Apparently had COVID in April. Now deceased	Yes	Yes	Yes					72	M	CVA		30.6
122	JCov122	NonCOV-19		NonCov		Non-covid ICU	Yes	Yes	Yes	Yes			Multiome	68	M	HTN, HLD, CKD, renal mass s/p nephrectomy	Hispanic	34.72
123	JCov123	NonCOV-20				Non-covid ICU	Yes	Yes	Yes					48	F	Systemic sclerosis		16.21
124	JCov124	NonCOV-21		NonCov		Non-covid ICU	Yes	Yes	Yes	Yes			Multiome	68	F	HTN	White	20.25
125	JCov125	NonCOV-22		NonCov	Yes	Non-covid ICU	Yes	Yes	Yes	Yes			Multiome	70	F	HTN, HLD, OSA	White	24.27
126	JCov126	MCOV-17		M:2-4mo		Mild with persistent symptoms	Yes	Yes	Yes					44	F	Exercise induced asthma, Ehlers Danlos type 3, celiac disease, food allergies		19.98
127	JCov127	SCOV-88		S:4-12mo		Post-ICU clinic	Yes	Yes	Yes	Yes			Multiome	52	F	HTN, DM2	Asian	20.6
128	JCov128	SCOV-89		S:4-12mo		Post-ICU clinic	Yes		Yes					73	F	CAD, HTN, Asthma, prediabetes		30.23
129	JCov129	SCOV-90		S:4-12mo		Post-ICU clinic	Yes		Yes	Yes				19	M	Obesity, brugada type 1 heart block		31.71
130	JCov130	NonCOV-23				Non-Covid Post-ICU clinic. Post-ICU syndrome for 1.5 years								40	M	None	White	20.54
131	JCov131	NonCOV-24				Non-Covid Post-ICU clinic. 6 weeks post discharge, 5 months post admission								43	M	COPD, severe cystic bronchiectasis, OHS/OSA, cor pulmonale, hepatic steatosis, alcohol use disorder	Declined	27.89
132	JCov132	SCOV-91		S:4-12mo		Post-ICU clinic	Yes		Yes					75	M	HTN, DM2, gout	Hispanic	24.05
133	JCov133	SCOV-92		S:4-12mo		Post-ICU clinic	Yes		Yes					76	M	CAD s/p stent	Declined	29.95
134	JCov134	SCOV-93		S:4-12mo		Post-ICU clinic	Yes		Yes					58	M	Intermittent asthma	Hispanic	25.1
135	JCov135	SCOV-94				Post-ICU clinic			Yes					51	M	MR, TR s/p repair with LAA closure	Declined	21.13
136	HD-A	HD-1				HD	Yes	Yes	Yes	Yes	No	No	Multiome	36	F	None	White	19.5
137	HD-B	HD-2				HD	Yes	Yes	Yes	No	No	No		40	M	None	White	22
138	HD-C	HD-3				HD	Yes	Yes	Yes	No	No	No		27	M	None	Asian	20.6
139	HD-D	HD-4				HD	Yes	Yes	Yes	Yes	No	No		29	M	None	White	24.2
140	HD-E	HD-5				HD	Yes	No	Yes	No	Yes	No		36	F	None	White	21.6
141	HD-F	HD-6				HD	Yes	Yes	Yes	Yes	Yes	No	ATAC	65	F	Neprhotic syndrome, melanoma (10 yrs ago)	White
142	HD-G	HD-7				HD	Yes	Yes	Yes	Yes	Yes	No		70	M	Pre-DM	Japanese
143	HD-H	HD-8				HD	Yes	Yes	Yes	Yes	No	No	Multiome	73	M	IHD s/p stent	White	25.5
144	HD-I	HD-9				HD	Yes	Yes	Yes	Yes	No	No	Multiome	73	F	HTN, osteoporosis	White	23
145	HD-J	HD-10				HD	Yes	Yes	Yes	Yes	Yes	No	Multiome	40	M	intermittent asthma, environmental allergies	White	29.7
146	HD-K	HD-11				HD	No	No	Yes	No	Yes	Yes		33	M	Eczema (on anti - IL4 receptor)	Asian	23.7
147	HD-L	HD-12				HD	Yes	Yes	Yes	Yes	No	No		74	F	HTN, HLD, DM2	White	28.3
148	HD-M	HD-13				HD	Yes	Yes	Yes	Yes	No	No		76	F	CAD, HTN, ILD, hypothyroid		22.1
149	HD-N	HD-14				HD	Yes	Yes	Yes	Yes	No	No		77	M	HFrEF, CAD, COPD, CKD	White	21.1
150	HD-O	HD-15				HD	Yes	Yes	Yes	Yes	No	No		44	F	None	Declined	30
151	HD-P	HD-16				HD	Yes	Yes	Yes	Yes	Yes	No		57	F	HTN, asthma, thyroid cancer	Hispanic	28.6
152	HD-Q	HD-17				HD	Yes	Yes	Yes	Yes	No	Yes		67	F	None	Declined	22
153	HD-R	HD-18				HD	Yes	Yes	Yes	Yes	Yes	No		38	M	Bipolar disorder	White	28.37
154	HD-S	HD-19				HD	Yes	Yes	Yes	Yes	Yes	Yes		77	M	HTN, HLD	Declined	22.6
155	HD-T	HD-20				HD	Yes	Yes	Yes	Yes	No	Yes		59	F	Asthma	Black	26.26
156	HD-U	HD-21				HD	Yes	Yes	Yes	Yes	No	No	Multiome	69	M	Asthma, DM	Asian	33.1
157	HD-V	HD-22				HD	Yes	No	Yes	No	No	No	Multiome	66	F		White	24.5
158	HD-W	HD-23				HD	Yes	Yes	Yes	Yes	No	Yes		64	M	HTN, Ankylosing Spondylitis, Rheumatoid Arthritis, COPD		35.1
159	HD-X	HD-24				HD	Yes	Yes	Yes	No	No	No		57	F	Asthma, DM, mixed dermatomyositis, nonspecified interstitial pneumonia,	Black	24.56
160	HD-Y	HD-25				HD	Yes	Yes	Yes	Yes	Yes	No		38	M	None	Hispanic	31
161	HD-Z	HD-26				HD	Yes	No	No	No	No	No
162	HD-AA	HD-27				HD	Yes	Yes	Yes	Yes	Yes	No		47	F	Asthma	White	21
163	HD-AB	HD-28				HD	Yes	Yes	Yes	Yes	Yes	No		79	M	HTN, HLD, Gout, OSA	Not Specified	26.6
164	HD-AC	HD-29				HD	Yes	Yes	Yes	No	No	No		42	F	None	White	26
165	HD-AD	HD-30				HD	Yes	Yes	Yes	Yes	No	No	Multiome	68	M	HTN, CAD (s/p stent), vitiligo	Asian	27.7
166	OM6960*	HD-33		HD, M:2-4mo, M:4-12mo		HD	No	No	No	Yes	No	No	Multiome	40	M	None	White	21.4
	*This study participant had banked samples from 2017, 2018, and 2019 which were collected for a different study. He had mild COVID and was enrolled in our study after recovery

### Sheet: Samples with data
Number	Group	Hashed	Plasma Ab	Plasma MS	Plasma cytokine (luminex)	Flow cytometry	CD14 bulk	CD34 bulk	Single cell	Age	Sex	Comorbidities	Race/Ethnicity (0=White, 1=Black, 2=Asian, 3=Other, 4=Not specified)	BMI
3	S:2-4mo		Yes	Yes	Yes	No	No	No	No	34	M	obesity	White	45.8
4	S:2-4mo, S:4-12mo		Yes	Yes	Yes	Yes	No	No	No	51	M	prediabetes	Hispanic	29.1
5	S:4-12mo	Yes	Yes	Yes	Yes	Yes	No	No	Multiome	66	M	HTN, DM2, prior CVA	Declined	25.5
13	S:2-4mo		Yes	Yes	No	No	No	No	No	53	F	H. pylori, fibroids s/p TAH		28.52
15	S:2-4mo		Yes	Yes	No	No	No	No	No	72	M	HTN, HLD, subdural hemorrhage, aortic aneurysm		27.32
18	S:2-4mo		Yes	Yes	Yes	Yes	Yes	No	No	68	M	obseity, OSA, HTN, HLD	White	38
19	S:2-4mo		Yes	Yes	Yes	Yes	Yes	No	No	51	M	COPD, OSA, obesity, DM2	White	42.6
20	S:2-4mo		Yes	Yes	Yes	Yes	Yes	No	No	56	M	HTN, obesity	White	37.6
21	S:2-4mo		Yes	Yes	Yes	Yes	No	No	Multiome	65	M	HTN, HLD, DM2	2	23.7
26	S:2-4mo		Yes	Yes	Yes	Yes	Yes	Yes	No	45	M	HIV	Not Specified	25.6
28	S:2-4mo		Yes	Yes	Yes	Yes	No	No	No	91	F	asplenia	White	26.3
31	S:2-4mo		Yes	Yes	Yes	Yes	Yes	Yes	ATAC	51	M	obesity, HTN	0	37.1
33	S:2-4mo		Yes	Yes	Yes	No	No	No	No	70	M	HTN, DM2, prior CVA	3	22
35	S:2-4mo, S:4-12mo	Yes	Yes	Yes	Yes	Yes	Yes	Yes	Multiome	46	M	obesity, asthma	Puerto Rican	36.02
37	S:4-12mo		Yes	Yes	Yes	Yes	No	No	No	45	M	None	Hispanic	25.48
39	S:2-4mo		Yes	Yes	Yes	Yes	No	No	No	36	F	HLH, prior MAC	3	21.7
40	S:2-4mo		Yes	Yes	Yes	Yes	Yes	No	No	48	M	CP, DM2, HTN, CKD	0	34.4
42	S:2-4mo, S:4-12mo		Yes	Yes	Yes	Yes	No	No	Multiome	37	M	none	4	29
44	S:2-4mo		Yes	Yes	Yes	No	No	No	No	52	M	none	Hispanic	21.47
45	S:2-4mo		Yes	Yes	Yes	No	No	No	No	67	M	ESRD s/p RT, HTN, DM2	0	35.1
46	S:2-4mo		Yes	Yes	Yes	Yes	Yes	No	No	68	M	HTN, HLD, DM2, CAD	Dominican/Hispanic	27.7
47	S:2-4mo		Yes	Yes	No	Yes	No	No	No	75	M	CLL (untreated)		25.75
49	S:2-4mo, S:4-12mo		Yes	Yes	Yes	Yes	Yes	Yes	Multiome	63	M	HTN, DM2	Hispanic	36.5
51	S:2-4mo		Yes	Yes	Yes	Yes	Yes	Yes	No	65	M	HTN, HLD, GERD, gout	2	22.9
52	S:2-4mo		Yes	Yes	Yes	Yes	No	No	Multiome	68	F	HTN	1	21.7
53	S:2-4mo		Yes	Yes	No	Yes	Yes	Yes	No	49	M	HTN, HLD, Asthma, OSA		30.71
56	S:4-12mo		Yes	No	Yes	Yes	No	No	Multiome	71	M	HTN, BPH	Hispanic	29
58	S:2-4mo		Yes	Yes	No	No	No	No	No	85	M	HIV, Hepatitis B (s/p liver transplant), multiple thromboses		24.03
59	S:2-4mo, S:4-12mo		Yes	Yes	Yes	No	No	No	No	42	F	sickle cell disease, bilateral hip avascular necrosis, autoimmune hemolytic anemia		22.46
60	S:4-12mo		Yes	Yes	Yes	Yes	No	No	Multiome	44	M	None	Hispanic	34.14
61	S:4-12mo		Yes	No	No	Yes	No	No	No	35	F	polydipsia		17.16
67	S:2-4mo		Yes	Yes	Yes	Yes	Yes	No	No	45	M	DM2	Hispanic	27.2
68	S:2-4mo		Yes	Yes	Yes	No	No	No	No	67	M	HTN, HLD, DM2	Hispanic
69	S:2-4mo, S:4-12mo		Yes	Yes	Yes	Yes	No	No	Multiome	43	M	None	Hispanic
70	S:2-4mo		Yes	Yes	Yes	No	No	No	No	70	M	DM2	White	22.71
72	S:4-12mo	Yes	Yes	Yes	Yes	Yes	No	No	Multiome	63	F	HTN, HLD, hypothyroidism		28.53
74	S:4-12mo		Yes	Yes	Yes	Yes	No	No	No	78	M	Prostate cancer s/p RT, metastatic tesitcular cancer s/p chemo, Crohn's disease, A fib		23.5
77	M:2-4mo, M:4-12mo		Yes	Yes	Yes	Yes	Yes	Yes	No	42	F	None	White
78	M:2-4mo, M:4-12mo		Yes	Yes	Yes	Yes	Yes	Yes	No	17	M	None	White
79	M:2-4mo, M:4-12mo		Yes	Yes	Yes	Yes	Yes	Yes	No	34	F	None	Hispanic
81	S:2-4mo		Yes	Yes	No	No	No	No	No	63	F	HTN, COPD, Rhemuatoid arthritis
83	NonCov		Yes	Yes	Yes	Yes	No	No	No	21	M	Cerebral Palsy, Epilepsy (Lennox Gastaut Syndrome), Scoliosis, restrictive lung dx, asthma, OSA, chronic osteomyelitis	1	11.8
85	NonCov		Yes	Yes	Yes	Yes	Yes	No	No	69	M	Hep C, Cirrhosis, HFpEF	0	24
86	NonCov		Yes	Yes	Yes	Yes	No	No	No	64	F	DM2, HTN, HLD	2	21.4
88	M:2-4mo, M:4-12mo		Yes	Yes	Yes	Yes	No	No	No	35	F	None	White	22.7
90	S:2-4mo	Yes	No	No	No	Yes	No	No	Multiome	75	M	Obesity	Hispanic	31.97
91	M:2-4mo		Yes	Yes	Yes	No	No	No	No	35	F	None	Declined	26.4
92	M:2-4mo		Yes	Yes	Yes	Yes	No	No	Multiome	72	F	HTN, HLD	White	31.9
93	M:2-4mo		Yes	Yes	Yes	Yes	No	No	Multiome	68	M	DM, Sarcoidosis	Declined	27.5
94	M:2-4mo		Yes	Yes	Yes	Yes	Yes	No	No	48	F	Allergies	Declined	21.6
95	M:2-4mo		Yes	Yes	Yes	Yes	No	No	No	61	F	HLD, allergies, "bronchitis"	White	24.1
97	M:2-4mo		Yes	Yes	Yes	Yes	No	No	No	76	F	HTN, HLD, COPD	OTHER COMBINATIONS NOT DESCRIBED	24.8
98	M:2-4mo		Yes	Yes	Yes	No	No	No	No	28	F	obesity, asthma	Declined	38.3
99	M:2-4mo		Yes	Yes	Yes	No	No	No	No		M
100	M:2-4mo		Yes	Yes	Yes	No	No	No	No	63	M	Asthma, allergies		23.96
101	M:2-4mo, M:4-12mo		Yes	Yes	Yes	Yes	No	No	Multiome	42	M	Doxycycline	Caucasian	35
102	NonCov		Yes	Yes	Yes	Yes	No	No	No	56	M	Alcohol abuse with necrotizing pancreatitis, HTN	Declined	26.8
103	NonCov		Yes	Yes	Yes	Yes	Yes	No	No	55	F	Asthma, Parkinson's, HLD, hypotension, hypothyroidism (hashimoto)	White	17.5
104	NonCov		Yes	Yes	No	Yes	Yes	No	No	63	M	HTN, HLD, Anxiety	Declined	21.4
105	NonCov		Yes	Yes	No	No	No	No	No	41	F	obesity, DM, HTLV-1 associated Acute Tcell Leukemia	Black	42.8
106	NonCov		Yes	Yes	Yes	Yes	Yes	No	No	68	M	CHF, DM, CAD with MI in 2016, COPD and obstructive sleep apnea	White	36.57
107	NonCov		Yes	Yes	Yes	Yes	No	No	No	71	F	OSA, COPD, liver cirrhosis	Hispanic	Morbidly obese
108	S:4-12mo		Yes	Yes	Yes	Yes	No	Yes	No	40	M	Thyroid cancer s/p resection	Hispanic	29.76
109	S:4-12mo		Yes	Yes	Yes	Yes	No	No	No	50	F	Obesity, iron deficiency anemia	Hispanic	26.5
110	S:4-12mo		Yes	Yes	Yes	Yes	No	No	Multiome	66	M	Mild intermittent asthma	Hispanic	22.6
111	S:4-12mo		Yes	Yes	Yes	Yes	No	No	Multiome	58	M	HTN, Protein C deficiency	Declined	25.37
112	M:2-4mo		Yes	Yes	Yes	No	No	No	No	41	F	Asthma, OSA, obesity		39.22
113	S:4-12mo		Yes	Yes	Yes	Yes	No	No	No	91	F	HTN, DVT, A fib, Aortic dissection	Asian	23.03
114	NonCov		Yes	Yes	Yes	No	No	No	Multiome	32	M	Alcoholic Hepatitis, Portal HTN, Esophageal varices	White	26.32
115	NonCov		Yes	Yes	Yes	Yes	No	No	Multiome	64	F	HTN, HLD, hypothyroidism, alcoholic cirrhosis	White	25.24
116	S:4-12mo	Yes	Yes	Yes	Yes	Yes	No	No	Multiome	69	M	Asthma, HTN, OSA	Declined	25.09
117	NonCov		Yes	Yes	Yes	Yes	No	No	Multiome	73	F	Hypothyroidism, obesity, breast cancer s/p chemo, RT	White	33.1
118	NonCov		Yes	Yes	Yes	Yes	No	No	No	47	M	Alcoholic cirrhosis, PVT	Hispanic	26.33
119	NonCov		Yes	Yes	Yes	Yes	No	No	Multiome	65	F	Dermatomyositis, Afib	Declined	24.39
120	NonCov		Yes	Yes	Yes	No	No	No	No	68	M	CHF, DM, CAD with MI in 2016, COPD and obstructive sleep apnea	White	36.57
121	NonCov		Yes	Yes	Yes	No	No	No	No	72	M	CVA		30.6
122	NonCov		Yes	Yes	Yes	Yes	No	No	Multiome	68	M	HTN, HLD, CKD, renal mass s/p nephrectomy	Hispanic	34.72
123	NonCov		Yes	Yes	Yes	No	No	No	No	48	F	Systemic sclerosis		16.21
124	NonCov		Yes	Yes	Yes	Yes	No	No	Multiome	68	F	HTN	White	20.25
125	NonCov	Yes	Yes	Yes	Yes	Yes	No	No	Multiome	70	F	HTN, HLD, OSA	White	24.27
126	M:2-4mo		Yes	Yes	Yes	No	No	No	No	44	F	Exercise induced asthma, Ehlers Danlos type 3, celiac disease, food allergies		19.98
127	S:4-12mo		Yes	Yes	Yes	Yes	No	No	Multiome	52	F	HTN, DM2	Asian	20.6
128	S:4-12mo		Yes	No	Yes	No	No	No	No	73	F	CAD, HTN, Asthma, prediabetes		30.23
129	S:4-12mo		Yes	No	Yes	Yes	No	No	No	19	M	Obesity, brugada type 1 heart block		31.71
132	S:4-12mo		Yes	No	Yes	No	No	No	No	75	M	HTN, DM2, gout	Hispanic	24.05
133	S:4-12mo		Yes	No	Yes	No	No	No	No	76	M	CAD s/p stent	Declined	29.95
134	S:4-12mo		Yes	No	Yes	No	No	No	No	58	M	Intermittent asthma	Hispanic	25.1
135	S:4-12mo		No	No	Yes	No	No	No	No	51	M	MR, TR s/p repair with LAA closure	Declined	21.13
136	HD		Yes	Yes	Yes	Yes	No	No	Multiome	36	F	None	White	19.5
137	HD		Yes	Yes	Yes	No	No	No	No	40	M	None	White	22
138	HD		Yes	Yes	Yes	No	No	No	No	27	M	None	Asian	20.6
139	HD		Yes	Yes	Yes	Yes	No	No	No	29	M	None	White	24.2
140	HD		Yes	No	Yes	No	Yes	No	No	36	F	None	White	21.6
141	HD		Yes	Yes	Yes	Yes	Yes	No	ATAC	65	F	Neprhotic syndrome, melanoma (10 yrs ago)	White
142	HD		Yes	Yes	Yes	Yes	Yes	No	No	70	M	Pre-DM	Japanese
143	HD		Yes	Yes	Yes	Yes	No	No	Multiome	73	M	IHD s/p stent	White	25.5
144	HD		Yes	Yes	Yes	Yes	No	No	Multiome	73	F	HTN, osteoporosis	White	23
145	HD		Yes	Yes	Yes	Yes	Yes	No	Multiome	40	M	intermittent asthma, environmental allergies	White	29.7
146	HD		No	No	Yes	No	Yes	Yes	No	33	M	Eczema (on anti - IL4 receptor)	Asian	23.7
147	HD		Yes	Yes	Yes	Yes	No	No	No	74	F	HTN, HLD, DM2	White	28.3
148	HD		Yes	Yes	Yes	Yes	No	No	No	76	F	CAD, HTN, ILD, hypothyroid		22.1
149	HD		Yes	Yes	Yes	Yes	No	No	No	77	M	HFrEF, CAD, COPD, CKD	White	21.1
150	HD		Yes	Yes	Yes	Yes	No	No	No	44	F	None	Declined	30
151	HD		Yes	Yes	Yes	Yes	Yes	No	No	57	F	HTN, asthma, thyroid cancer	Hispanic	28.6
152	HD		Yes	Yes	Yes	Yes	No	Yes	No	67	F	None	Declined	22
153	HD		Yes	Yes	Yes	Yes	Yes	No	No	38	M	Bipolar disorder	White	28.37
154	HD		Yes	Yes	Yes	Yes	Yes	Yes	No	77	M	HTN, HLD	Declined	22.6
155	HD		Yes	Yes	Yes	Yes	No	Yes	No	59	F	Asthma	Black	26.26
156	HD		Yes	Yes	Yes	Yes	No	No	Multiome	69	M	Asthma, DM	Asian	33.1
157	HD		Yes	No	Yes	No	No	No	Multiome	66	F		White	24.5
158	HD		Yes	Yes	Yes	Yes	No	Yes	No	64	M	HTN, Ankylosing Spondylitis, Rheumatoid Arthritis, COPD		35.1
159	HD		Yes	Yes	Yes	No	No	No	No	57	F	Asthma, DM, mixed dermatomyositis, nonspecified interstitial pneumonia,	Black	24.56
160	HD		Yes	Yes	Yes	Yes	Yes	No	No	38	M	None	Hispanic	31
161	HD		Yes	No	No	No	No	No	No
162	HD		Yes	Yes	Yes	Yes	Yes	No	No	47	F	Asthma	White	21
163	HD		Yes	Yes	Yes	Yes	Yes	No	No	79	M	HTN, HLD, Gout, OSA	Not Specified	26.6
164	HD		Yes	Yes	Yes	No	No	No	No	42	F	None	White	26
165	HD		Yes	Yes	Yes	Yes	No	No	Multiome	68	M	HTN, CAD (s/p stent), vitiligo	Asian	27.7
166	HD, M:2-4mo, M:4-12mo		No	No	No	Yes	No	No	Multiome	40	M	None	White	21.4
