## Supplemental Table 2 for "Epigenetic Memory of COVID-19 in Innate Immune Cells and Their Progenitors"

### Sheet: CD14
NUMBER	SAMPLE	AGE	SEX	CONTRAST	TYPE	COMORBIDITIES	RACE	BMI	FRiP Scores (Subread)	FRiP Scores (DiffBind)	Peak Numbers
8	jcov18	68	Male	Severe EC	Bulk	obseity, OSA, HTN, HLD	White	38	0.2	0.17	52037
9	jcov19	51	Male	Severe EC	Bulk	COPD, OSA, obesity, DM2	White	42.6	0.31	0.28	45438
10	jcov20	56	Male	Severe EC	Bulk	HTN, obesity	White	37.6	0.29	0.25	46997
11	jcov26	45	Male	Severe EC	Bulk	HIV	NA	25.6	0.36	0.31	50249
12	jcov35	46	Male	Severe EC	Bulk	obesity, asthma	Hispanic	36.02	0.31	0.27	62224
13	jcov40	48	Male	Severe EC	Bulk	CP, DM2, HTN, CKD	White	34.4	0.15	0.14	50503
14	jcov46	68	Male	Severe EC	Bulk	HTN, HLD, DM2, CAD	Hispanic	27.7	0.39	0.33	65532
15	jcov49	63	Male	Severe EC	Bulk	HTN, DM2	Hispanic	36.5	0.22	0.2	46732
16	jcov51	65	Male	Severe EC	Bulk	HTN, HLD, GERD, gout	Asian	22.9	0.31	0.27	59281
17	jcov53	49	Male	Severe EC	Bulk	HTN, HLD, Asthma, OSA	NA	30.71	0.35	0.32	51204
18	jcov67	45	Male	Severe EC	Bulk	DM2	Hispanic	27.2	0.36	0.31	63166
26	jcov77	41	Female	Mild EC	Bulk	NA	White	NA	0.5	0.42	62772
27	jcov78	17	Male	Mild EC	Bulk	NA	White	NA	0.43	0.36	58377
28	jcov79	33	Female	Mild EC	Bulk	NA	Hispanic	NA	0.3	0.27	54183
29	jcov94	48	Female	Mild EC	Bulk	Allergies	Declined	21.6	0.36	0.34	44357
34	jcov103	55	Female	ICU Control	Bulk	Asthma, Parkinson's, HLD, hypotension, hypothyroidism (hashimoto)	White	17.5	0.43	0.38	51123
35	jcov104	63	Male	ICU Control	Bulk	HTN, HLD, Anxiety	Declined	21.4	0.44	0.39	46786
36	jcov106	68	Male	ICU Control	Bulk	CHF, DM, CAD with MI in 2016, COPD and obstructive sleep apnea	White	36.57	0.59	0.48	84079
37	jcov85	69	Male	ICU Control	Bulk	Hep C, Cirrhosis, HFpEF	White	24	0.31	0.26	65574
42	HDaa	47	Female	Healthy	Bulk	Asthma	NA	21	0.38	0.34	51827
43	Hdab	79	Male	Healthy	Bulk	HTN, HLD, Gout, OSA	NA	26.6	0.21	0.22	37601
44	HDe	36	Female	Healthy	Bulk	None	White	21.6	0.42	0.36	70563
45	HDg	69	Male	Healthy	Bulk	Pre-DM	Asian	NA	0.35	0.29	62599
46	HDp	57	Female	Healthy	Bulk	HTN, asthma, thyroid cancer	Hispanic	28.6	0.37	0.34	48712
47	HDr	38	Male	Healthy	Bulk	Bipolar Disorder	White	28.37	0.61	0.5	74750
48	HDs	77	Male	Healthy	Bulk	HTN,HLD	Declined	22.6	0.31	0.28	68214
49	Hdy	38	Male	Healthy	Bulk	None	Hispanic	31	0.29	0.28	43299
1	jcov110	66	Male	Severe LC	Pseudobulk	Mild intermittent asthma	Hispanic	22.6	0.54	0.53	45685
2	jcov111	58	Male	Severe LC	Pseudobulk	HTN, Protein C deficiency	NA	25.37	0.54	0.52	41802
3	jcov127	52	Female	Severe LC	Pseudobulk	HTN,DM2	Asian	20.6	0.67	0.58	63993
4	jcov42_20	37	Male	Severe LC	Pseudobulk	none	NA	29	0.6	0.57	45783
5	jcov56_9	71	Male	Severe LC	Pseudobulk	HTN, BPH	Hispanic	NA	0.51	0.53	31496
6	jcov60_6	44	Male	Severe LC	Pseudobulk	None	Hispanic	34.14	0.62	0.57	50835
7	jcov72_5	63	Female	Severe LC	Pseudobulk	HTN, HLD, hypothyroidism	NA	28.53	0.57	0.55	45783
19	jcov21	65	Male	Severe EC	Pseudobulk	HTN, HLD, DM2	2	23.7	0.6	0.59	49147
20	jcov31	51	Male	Severe EC	Pseudobulk	obesity, HTN	White	37.1	0.54	0.43	69854
21	jcov42	37	Male	Severe EC	Pseudobulk	none	NA	29	0.6	0.58	54199
22	jcov52	68	Female	Severe EC	Pseudobulk	HTN	Black	21.7	0.57	0.57	47799
23	jcov69_8	43	Male	Severe EC	Pseudobulk	None	Hispanic	NA	0.57	0.58	36750
24	jcov101_2	42	Male	Mild LC	Pseudobulk	Doxycycline	Caucasian	35	0.57	0.59	39423
25	lgtd8m	40	Male	Mild LC	Pseudobulk	None	White	21.4	0.57	0.55	50972
30	jcov101	42	Male	Mild EC	Pseudobulk	Doxycycline	Caucasian	35	0.6	0.6	45433
31	jcov92	72	Female	Mild EC	Pseudobulk	HTN, HLD	White	31.9	0.61	0.6	44450
32	jcov93	68	Male	Mild EC	Pseudobulk	DM, Sarcoidosis	Declined	27.5	0.61	0.57	53211
33	lgtd4m	40	Male	Mild EC	Pseudobulk	None	White	21.4	0.59	0.53	64169
38	jcov115	64	Female	ICU Control	Pseudobulk	HTN, HLD, hypothyroidism, alcoholic cirrhosis	NA	25.24	0.61	0.56	58151
39	jcov117	73	Female	ICU Control	Pseudobulk	Hypothyroidism, obesity, breast cancer s/p chemo, RT	NA	33.1	0.62	0.55	58915
40	jcov119	65	Female	ICU Control	Pseudobulk	Dermatomyositis, Afib	NA	24.39	0.59	0.52	67046
41	jcov122	68	Male	ICU Control	Pseudobulk	HTN, HLD, CKD, renal mass s/p nephrectomy	NA	34.72	0.54	0.56	41796
50	HD_AD	68	Male	Healthy	Pseudobulk	HTN, CAD (s/p stent), vitiligo	Asian	27.7	0.58	0.57	44858
51	HDa	36	Female	Healthy	Pseudobulk	none	White	19	0.61	0.59	47945
52	HDf	64	Female	Healthy	Pseudobulk	Neprhotic syndrome, melanoma (10 yrs ago)	White	NA	0.52	0.43	64822
53	HDj	40	Male	Healthy	Pseudobulk	intermittent asthma, environmental allergies	White	29.7	0.65	0.58	56644
54	HDv	65	Female	Healthy	Pseudobulk	none	White	24.5	0.59	0.56	54757
55	lgtd	40	Male	Healthy	Pseudobulk	None	White	21.4	0.65	0.55	77752

### Sheet: CD34
NUMBER	SAMPLE	AGE	SEX	CONTRAST	TYPE	COMORBIDITIES	RACE	BMI	FRiP Scores (Subread)	FRiP Scores (DiffBind)	Peak Numbers
9	jcov53	49	Male	Severe EC	Bulk	HTN, HLD, Asthma, OSA	NA	30.71	0.33	0.25	27698
11	jcov51	65	Male	Severe EC	Bulk	HTN, HLD, GERD, gout	Asian	22.9	0.19	0.24	18356
12	jcov49	63	Male	Severe EC	Bulk	HTN, DM2	Hispanic	36.5	0.34	0.34	48775
14	jcov35	46	Male	Severe EC	Bulk	obesity, asthma	Hispanic	36.02	0.59	0.55	51313
16	jcov26	45	Male	Severe EC	Bulk	HIV	NA	25.6	0.22	0.26	39704
18	jcov108	40	Male	Severe EC	Bulk	Thyroid cancer s/p resection	Hispanic	29.76	0.5	0.42	75633
24	jcov79	33	Female	Mild EC	Bulk	NA	Hispanic	NA	0.53	0.49	57281
25	jcov78	17	Male	Mild EC	Bulk	NA	White	NA	0.6	0.56	50356
26	jcov77	41	Female	Mild EC	Bulk	NA	White	NA	0.26	0.26	44803
35	HDw	64	Male	Healthy	Bulk	HTN, Ankylosing Spondylitis, Rheumatoid Arthritis, COPD	NA	35.1	0.26	0.2	35695
38	HDt	59	Female	Healthy	Bulk	Asthma	Black	26.26	0.33	0.34	24283
39	HDs	77	Male	Healthy	Bulk	HTN,HLD	Declined	22.6	0.32	0.33	31303
40	HDq	67	Female	Healthy	Bulk	None	Declined	22	0.2	0.18	71514
1	jcov72_5	63	Female	Severe LC	Pseudobulk	HTN, HLD, hypothyroidism	NA	28.53	0.6	0.53	71094
2	jcov60_6	44	Male	Severe LC	Pseudobulk	None	Hispanic	34.14	0.62	0.55	63246
3	jcov56_9	71	Male	Severe LC	Pseudobulk	HTN, BPH	Hispanic	NA	0.47	0.48	40074
4	jcov42_20	37	Male	Severe LC	Pseudobulk	none	NA	29	0.6	0.55	60820
5	jcov127	52	Female	Severe LC	Pseudobulk	HTN,DM2	Asian	20.6	0.67	0.56	73658
6	jcov111	58	Male	Severe LC	Pseudobulk	HTN, Protein C deficiency	NA	25.37	0.48	0.47	41878
7	jcov110	66	Male	Severe LC	Pseudobulk	Mild intermittent asthma	Hispanic	22.6	0.57	0.51	68051
8	jcov69_8	43	Male	Severe EC	Pseudobulk	None	Hispanic	NA	0.65	0.54	82597
10	jcov52	68	Female	Severe EC	Pseudobulk	HTN	Black	21.7	0.43	0.55	31312
13	jcov42	37	Male	Severe EC	Pseudobulk	none	NA	29	0.61	0.58	60761
15	jcov31	51	Male	Severe EC	Pseudobulk	obesity, HTN	White	37.1	0.47	0.39	48455
17	jcov21	65	Male	Severe EC	Pseudobulk	HTN, HLD, DM2	2	23.7	0.58	0.56	56956
19	lgtd8m	40	Male	Mild LC	Pseudobulk	None	White	21.4	0.53	0.54	52868
20	jcov101_2	42	Male	Mild LC	Pseudobulk	Doxycycline	Caucasian	35	0.56	0.57	51111
21	lgtd4m	40	Male	Mild EC	Pseudobulk	None	White	21.4	0.54	0.51	62777
22	jcov93	68	Male	Mild EC	Pseudobulk	DM, Sarcoidosis	Declined	27.5	0.29	0.55	8160
23	jcov92	72	Female	Mild EC	Pseudobulk	HTN, HLD	White	31.9	0.54	0.52	50393
27	jcov101	42	Male	Mild EC	Pseudobulk	Doxycycline	Caucasian	35	0.57	0.58	42566
28	jcov124	68	Female	ICU Control	Pseudobulk	HTN	NA	20.25	0.41	0.55	23899
29	jcov122	68	Male	ICU Control	Pseudobulk	HTN, HLD, CKD, renal mass s/p nephrectomy	NA	34.72	0.33	0.53	20333
30	jcov119	65	Female	ICU Control	Pseudobulk	Dermatomyositis, Afib	NA	24.39	0.53	0.49	71653
31	jcov117	73	Female	ICU Control	Pseudobulk	Hypothyroidism, obesity, breast cancer s/p chemo, RT	NA	33.1	0.61	0.5	84837
32	jcov115	64	Female	ICU Control	Pseudobulk	HTN, HLD, hypothyroidism, alcoholic cirrhosis	NA	25.24	0.55	0.55	55011
33	jcov114	32	Male	ICU Control	Pseudobulk	Alcoholic Hepatitis, Portal HTN, Esophageal varices	NA	24.39		0.53	26701	Used in Consensus Peak Calling, not in Differential Analysis
34	lgtd	40	Male	Healthy	Pseudobulk	None	White	21.4	0.65	0.52	103758
36	HDv	65	Female	Healthy	Pseudobulk	none	White	24.5	0.46	0.55	34188
37	Hdu	69	Male	Healthy	Pseudobulk	Asthma, DM	Asian	33.1	0.27	0.6	8902
41	HDj	40	Male	Healthy	Pseudobulk	intermittent asthma, environmental allergies	White	29.7	0.43	0.51	25849
42	HDf	64	Female	Healthy	Pseudobulk	Neprhotic syndrome, melanoma (10 yrs ago)	White	NA	0.44	0.37	40012
43	HDa	36	Female	Healthy	Pseudobulk	none	White	19	0.56	0.57	47129
44	HD_AD	68	Male	Healthy	Pseudobulk	HTN, CAD (s/p stent), vitiligo	Asian	27.7	0.48	0.53	35891

### Sheet: scATAC-Multiome
Number	Sample Name	Batch	Status	Age	Sex	BMI	Comorbidities	Obesity (Yes = 1, No = 0)	Diabetes (Yes = 1, No = 0)	Metabolic disorders (Yes = 1, No = 0)	Immune disorders (Yes = 1, No = 0)	GEM_batch	prep_batch	Total Cells	ATAC Fragments per cell	GEX Genes per cell	ATAC Seq Depth per cell	ATAC Count Range	RNA Count Range	Mitochondrial Percentage	Seurat QC Removal (Columns S,T,U)	DoubletDetector Removal	Scrublet Removal	Cells Remaining	Cells Removed during Clustering	Final Cell Count	Seurat Merged Status	Pseudobulk Mono Status	Pseudobulk HSPC Status
1	HDa	1	Healthy	36	F	19.5	none	0	0	0	0	2	1	7947	5013	1677	30642.5	500-90000	1000-12000	<50	447	504	384	6810	493	6317	Yes	Yes	Yes
2	HDj	1	Healthy	40	M	29.7	intermittent asthma, environmental allergies	0	0	0	1	1	1	4781	11659	1280	47421	1000-90000	1000-10000	<50	417	201	90	4135	115	4020	Yes	Yes	Yes
3	HDv	1	Healthy	65	F	24.5	none	0	0	0	0	3	1	6646	8907	1429	32451.2	1000-90000	1000-10000	<50	579	365	328	5524	160	5364	Yes	Yes	Yes
9	jcov115	1	ICU_Control	64	F	26.32	HTN, HLD, hypothyroidism, alcoholic cirrhosis	0	0	0	0	2	1	9881	4325	1280	15123.9	400-90000	700-10000	<50	754	337	850	8182	885	7297	Yes	Yes	Yes
10	jcov119	1	ICU_Control	65	F	25.24	Dermatomyositis, Afib	0	0	1	0	3	1	7479	9108	1309	24259.5	750-90000	750-10000	<30	531	308	451	6385	229	6156	Yes	Yes	Yes
15	jcov92	1	Mild	72	F	31.9	HTN, HLD	1	0	1	0	1	1	4527	8173	1152	41478.7	500-90000	200-10000	<50	319	212	8	3992	320	3672	Yes	Yes	Yes
21	jcov52	1	Severe	68	F	21.7	HTN	0	0	0	0	2	1	4464	7521	1470	46881.2	800-90000	750-12000	<50	435	282	60	3723	203	3520	Yes	Yes	Yes
4	HD_AD	2	Healthy	68	M	27.7	HTN, CAD (s/p stent), vitiligo	0	0	0	1	6	4	6798	6690	1198	24555.6	1000-90000	1000-10000	<50	622	218	488	5620	213	5407	Yes	Yes	Yes
11	jcov114	2	ICU_Control	32	M	24.39	Alcoholic Hepatitis, Portal HTN, Esophageal varices	0	0	0	1	6	4	6153	5050	1447	24358.8	1000-90000	1000-10000	<50	549	203	302	5245	211	5034	Yes	Yes	Yes
12	jcov122	2	ICU_Control	68	M	34.72	HTN, HLD, CKD, renal mass s/p nephrectomy	1	0	1	0	6	4	6272	2521	1545	22467.7	250-50000	1000-10000	<50	591	69	408	5299	1004	4295	Yes	Yes	Yes
19	jcov101-2	2	Mild_Followup	42	M	35	Doxycycline	1	0	1	0	4	3	4764	6226	1228	30986.8	1000-90000	1000-10000	<50	311	239	504	3910	127	3783	Yes	Yes	Yes
20	lgtd8m	2	Mild_Followup	40	M	21.4	None	0	0	0	0	5	4	11884	2396	1120	14524.3	100-10000	900-10000	<50	1152	190	979	9903	2138	7765	Yes	Yes	Yes
26	jcov49-2	2	Severe_Followup	63	M	36.5	HTN, DM2	1	1	1	0	6	4	5343	4411	1301	21243.1	750-90000	1000-10000	<50	615	110	3	4616	280	4336	Yes	Yes	Yes
13	jcov117	3	ICU_Control	73	F	33.1	Hypothyroidism, obesity, breast cancer s/p chemo, RT	1	0	1	0	10	6	14929	7497	1247	23327.1	1000-70000	1000-10000	<30	1762	564	2149	11173	319	10854	Yes	Yes	Yes
14	jcov124	3	ICU_Control	68	F	20.25	HTN	0	0	0	0	8	5	910	7135	896	36970.1	500-90000	750-7500	<30	117	57	4	735	70	665	Yes	Yes	Yes
25	jcov69-8	3	Severe	43	M		None	0	0	0	0	10	6	16794	4574	1372	14071.2	1000-50000	1250-10000	<25	1779	419	2582	12703	487	12216	Yes	Yes	Yes
27	jcov42-20	3	Severe_Followup	37	M	29	None	0	0	0	0	10	6	9287	6768	1400	18744.3	2500-50000	1250-10000	<25	926	393	800	7502	14	7488	Yes	Yes	Yes
28	jcov56-9	3	Severe_Followup	71	M	29	HTN, BPH	0	0	0	0	8	5	14010	3838	970	11105.4	500-50000	1000-10000	<25	1726	276	1	12007	1526	10481	Yes	Yes	Yes
29	jcov60-6	3	Severe_Followup	44	M	34.14	None	1	0	0	0	10	6	14478	5006	1391	15643.6	1000-50000	1000-10000	<25	1907	270	2354	10499	330	10169	Yes	Yes	Yes
30	jcov72-5	3	Severe_Followup	63	F	28.53	HTN, HLD, hypothyroidism	0	0	1	0	10	6	14889	3855	1078	10595.4	1500-40000	1000-10000	<25	1670	151	0	13068	334	12734	Yes	Yes	Yes
31	jcov110	3	Severe_Followup	66	M	22.6	Mild intermittent asthma	0	0	0	1	7	5	20000	2300	499	7794.22	1000-10000	250-4000	<25	2345	248	0	17407	1933	15474	Yes	Yes	Yes
32	jcov111	3	Severe_Followup	58	M	25.37	HTN, Protein C deficiency	0	0	0	0	9	5	12675	4352	878	14468.7	500-50000	750-10000	<20	1576	364	0	10735	972	9763	Yes	Yes	Yes
33	jcov127	3	Severe_Followup	52	F	20.6	HTN, DM2	0	1	1	0	10	6	11602	7750	1552	25565.4	1000-75000	1000-10000	<25	1488	532	1058	9118	241	8877	Yes	Yes	Yes
5	Hdu	Re	Healthy	69	M	33.1	Asthma, DM	1	1	1	1	4	2	1974	5360	297	34745.5	750-30000	100-1000	<25	283	83	17	1603	104	1499	Yes	Yes	Yes
6	lgtd17	Re	Healthy	40	M	21.4	None	0	0	0	0	5	3	9904	5591	735	23163.7	1000-50000	500-6000	<25	1089	344	646	8102	509	7593	Yes	Yes	Yes
7	lgtd18	Re	Healthy	40	M	21.4	None	0	0	0	0	5	4	3831	11549	481	51883.9	750-90000	250-7500	<40	511	184	23	3123	223	2900	Yes	Yes	Yes
8	lgtd19	Re	Healthy	40	M	21.4	None	0	0	0	0	5	4	16542	2230	923	12612.2	250-12500	250-10000	<25	1724	54	0	14764	NA	NA	NA	Yes	Yes
16	jcov93	Re	Mild	68	M	27.5	DM, Sarcoidosis	0	1	1	1	2	1	10019	4102	1413	16524.5	500-50000	500-10000	<25	993	421	726	8168	922	7246	Yes	Yes	Yes
17	jcov101	Re	Mild	42	M	35	Doxycycline	1	0	1	0	4	2	5867	4770	602	30989.5	750-50000	500-5000	<50	737	292	521	4522	705	3817	Yes	Yes	Yes
18	lgtd4m	Re	Mild	40	M	21.4	None	0	0	0	0	5	4	20000	1848	1065	7870.08	250-25000	500-10000	<25	2427	246	0	17327	NA	NA	NA	Yes	Yes
22	jcov21	Re	Severe	65	M	23.7	HTN, HLD, DM2	0	1	1	0	4	2	4070	6705	714	70820.8	750-90000	500-10000	<50	561	200	564	2982	262	2720	Yes	Yes	Yes
23	jcov39	Re	Severe	36	F	21.7	HLH, prior MAC	0	0	0	0	3	1	11732	2377	450	26885.5	500-90000	100-10000	<30	1015	899	0	9818	NA	NA	NA	NA	NA
24	jcov42	Re	Severe	37	M	29	none	0	0	0	0	4	2	8731	5084	1120	37756.6	500-70000	500-12500	<40	1146	354	912	6617	719	5898	Yes	Yes	Yes

### Sheet: scATAC
Number	Sample Name	Batch	Status	Age	Sex	BMI	Comorbidities	Initial Cells	Pre Seurat Removal	Celle Remaining	Peak Region Fragments	% Reads in Peaks	Blacklist Ratio	Nucleosome Signal	TSS Enrichment	Cells Post QC	Outliers	Doublets Removed	Final Cell Count
1	HDf	scATAC	Healthy	64	F	NA	Neprhotic syndrome, melanoma (10 yrs ago)	6722	145	6577	0-15000	> 45	< 0.001	< 2	> 0	5970	607	217	5753
2	jcov31	scATAC	Severe	51	M	37.1	obesity, HTN	5903	29	5874	0-20000	> 35	< 0.0015	< 3	> 2.5	5210	664	373	4837
